# Ancient DNA reveals interstadials as a driver of the common vole population dynamics during the last glacial period

**DOI:** 10.1101/2022.08.09.503016

**Authors:** Mateusz Baca, Danijela Popović, Anna Lemanik, Sandra Bañuls-Cardona, Nicholas J. Conard, Gloria Cuenca-Bescós, Emmanuel Desclaux, Helen Fewlass, Jesus T. Garcia, Tereza Hadravova, Gerald Heckel, Ivan Horáček, Monika Vlasta Knul, Loïc Lebreton, Juan Manuel López-García, Eliza Luzi, Zoran Marković, Jadranka Mauch Lenardić, Xabier Murelaga, Pierre Noiret, Alexandru Petculescu, Vasil Popov, Sara E. Rhodes, Bogdan Ridush, Aurélien Royer, John R. Stewart, Joanna Stojak, Sahra Talamo, Xuejing Wang, Jan M. Wójcik, Adam Nadachowski

## Abstract

1

**Aim:** The common vole is a temperate rodent widespread across Europe. It was also one of the most abundant small mammal species throughout the Late Pleistocene. Phylogeographic studies of its extant populations suggested the Last Glacial Maximum (LGM, 26.5–19 ka ago) as one of the main drivers of the species’ population dynamics. However, analyses based solely on extant genetic diversity may not recover the full complexity of past population history. The main aim of this study was to investigate the evolutionary history and identify the main drivers of the common vole population dynamics during the Late Pleistocene.

**Location:** Europe

**Taxon:** Common vole (*Microtus arvalis*)

**Methods:** We generated a dataset comprising 4.2 kb-long fragment of mitochondrial DNA from 148 ancient and 51 modern specimens sampled from multiple localities across Europe and covering the last 60 thousand years (ka). We used Bayesian inference to reconstruct their phylogenetic relationships and to estimate the age of specimens that were not directly dated.

**Results:** We estimate the time to the most recent common ancestor of all Last Glacial and extant common vole lineages to 90 ka ago and the divergence of the main mtDNA lineages present in extant populations to between 55 and 40 ka ago, earlier than previous estimates. We find multiple lineage turnovers in Europe in the period of high climate variability at the end of Marine Isotope Stage 3 (MIS 3; 57–29 ka ago) in addition to those found previously around the Pleistocene/Holocene transition. Conversely, data from the Western Carpathians suggest continuity throughout the LGM even at high latitudes.

**Main conclusions:** Our results suggest that the main factor affecting the common vole populations during the last glacial period was the reduction of open habitats during the interstadial periods while the climate deterioration during the LGM had little impact on species’ population dynamics.
