## Supplementary Table S1-S3 for "Ancient DNA reveals interstadials as a driver of the common vole population dynamics during the last glacial period"

### Sheet: Table S1
Lab ID	Country	Site	Layer	approx AGE (from stratigraphy)	# unique reads mapped to mtDNA	fraction of 4,3 kb mtDNA fragment covered (min 3 times)	Nucleotide misincorporation frequency at 3’ end	Nucleotide misincorporation frequency at 5’ end	Estimated age (years cal BP)	Estimated age 95% HPD	concordance of estimated vs stratigraphic age	mtDNA lineage	GenBank	ENA	cytochrome b first published in	4,2 kb mtDNA published in	Library type/USER treatment	Person to be contacted for specimen details
MI011	Poland	Obłazowa 2	-	42 - 38 ka BP	4690	0.960336	0.196177	0.182199	40471	45512, 35311	good	pre_CEN/E	OL588336	ERS12268253	this study	this study	DS/none	A. Nadachowski, ISEA PAS
MI074	Poland	Obłazowa (WE)	IIIA	16-14 ka BP	8377	0.955056	0.279539	0.281875	14C	14C		CEN	MZ438665	ERS12268254	Baca et al. 2021	Baca et al. 2021	DS/none	A. Nadachowski, ISEA PAS
MI1002	Germany	Geißenklösterle	GH:10	MIS 3; 37 - 30 ka BP	3158	0.933287	0.197329	0.176768	35620	39588, 31665	good	WNII	OL588337	ERS12268255	this study	this study	DS/none	N. Conard, INA UT
MI1003	Germany	Geißenklösterle	GH:10	MIS 3; 37 - 30 ka BP	1552	0.83003	0.199301	0.22069	37177	41403, 32796	good	WNII	OL588338	ERS12268256	this study	this study	DS/none	N. Conard, INA UT
MI1004	Germany	Geißenklösterle	GH:10	MIS 3; 37 - 30 ka BP	2866	0.952903	0.199301	0.234545	33917	38212, 29484	good	WNII	OL588339	ERS12268257	this study	this study	DS/none	N. Conard, INA UT
MI1005	Germany	Geißenklösterle	GH:10	MIS 3; 37 - 30 ka BP	3302	0.935416	0.214626	0.185471	32899	37280, 28292	good	WNII	OL588340	ERS12268258	this study	this study	DS/none	N. Conard, INA UT
MI1006	Germany	Geißenklösterle	GH:10	MIS 3; 37 - 30 ka BP	2899	0.93052	0.197552	0.199627	36452	39999, 32482	good	WNII	OL588341	ERS12268259	this study	this study	DS/none	N. Conard, INA UT
MI1157	Poland	Deszczowa	VIIa	31-24 ka BP	1575	0.940065	0.130699	0.20068	24235	28574, 19270	good	CEN	OL588342	ERS12268260	this study	this study	DS/none	A. Nadachowski, ISEA PAS
MI1162	Poland	Obłazowa 2	-	42 - 38 ka BP	3182	0.933769	0.106684	0.126498	14C	14C		pre_CEN/E	OL588343	ERS12268261	this study	this study	DS/none	A. Nadachowski, ISEA PAS
MI1163	Poland	Obłazowa 2	-	42 - 38 ka BP	2057	0.927239	0.205418	0.187919	14C	14C		pre_CEN/E	MZ438664	ERS12268262	Baca et al. 2021	Baca et al. 2021	DS/none	A. Nadachowski, ISEA PAS
MI1164	Poland	Obłazowa 2	-	42 - 38 ka BP	3613	0.911147	0.155759	0.197957	41382	45269, 36867	good	pre_CEN/E	OL588344	ERS12268263	this study	this study	DS/none	A. Nadachowski, ISEA PAS
MI1185	Poland	Borsuka cave	II	2.3 - 1.6 ka BP	11641	0.979711	0.105321	0.0940262	2523	5164, 614	good	E	OL588345	ERS12268264	Baca et al. 2020	this study	DS/none	J. Wilczyński, ISEA PAS
MI1196	Ukraine	Perlyna	PRL 33	Holocene	4265	0.902985	0.203568	0.229873	14638	18252, 11133	moderate	E	OL588346	ERS12268265	this study	this study	DS/none	B. Ridush, DPGGP CNU
MI1202	France	Jovelle	2	MIS 3	16760	0.969101	0.215765	0.208145	8208	11694, 4838	poor	WS	OL588347	ERS12268266	this study	this study	DS/none	A. Royer, CNRS UB
MI1207	France	Jovelle	2	MIS 3	1922	0.866138	0.247839	0.203343	32170	36959, 26993	good	WNII	OL588348	ERS12268267	this study	this study	DS/none	A. Royer, CNRS UB
MI122	France	Roc-en-Pail	SU304	MIS 4	3510	0.756503	0.0853659	0.17	53616	61508, 46574	poor	pre_WN/WS	OL588350	ERS12268268	this study	this study	SS/half	L. Lebreton, HNHP
MI123	France	Roc-en-Pail	SU304	MIS 4	7364	0.950082	0.110915	0.27	58298	64648, 52204	poor	pre_WN/WS	OL588349	ERS12268269	this study	this study	SS/half	L. Lebreton, HNHP
MI1244	Poland	Żarska	2	Late Holocene	11033	0.94337	0.0543143	0.0493171	5944	9160, 3141	good	E	OL588351	ERS12268270	Baca et al. 2020	this study	DS/none	J. Wilczyński, ISEA PAS
MI1246	Poland	Żarska	2	Late Holocene	15236	0.966185	0.0686513	0.0657151	5607	8990, 1860	good	E	OL588352	ERS12268271	Baca et al. 2020	this study	DS/none	J. Wilczyński, ISEA PAS
MI1279	Spain	El Portalón	P9	MIS 2	2876	0.913246	0.236059	0.255474	44640	51724, 37742	poor	pre_WN/WS	OL588353	ERS12268272	this study	this study	DS/none	J. M. Lopez-Garcia, IPHES
MI1282	Spain	El Portalón	P9	MIS 2	2146	0.936071	0.162353	0.24505	28904	34467, 23463	good	WS	OL588354	ERS12268273	this study	this study	DS/none	J. M. López-Garcia, IPHES
MI1285	Spain	El Portalón	P1	MIS 2, ca. 17 ka BP	1604	0.879916	0.177778	0.258786	14C	14C		WS	OL588355	ERS12268274	Baca et al. 2020	this study	DS/none	J. M. López-Gracia, IPHES
MI1286	Spain	El Portalón	P1	MIS 2, ca. 17 ka BP	1339	0.834036	0.212121	0.204225	14C	14C		WS	OL588356	ERS12268275	Baca et al. 2020	this study	DS/none	J. M. López-Garcia, IPHES
MI1287	Spain	El Portalón	P1	MIS 2, ca. 17 ka BP	2126	0.969335	0.219697	0.22871	19245	23258, 15506	good	WS	OL588357	ERS12268276	Baca et al. 2020	this study	DS/none	J. M. Lopez-Garcia, IPHES
MI1288	Spain	El Portalón	P1	MIS 2, ca. 17 ka BP	1928	0.89911	0.189974	0.205063	15492	19685, 11538	good	WS	OL588358	ERS12268277	Baca et al. 2020	this study	DS/none	J. M. Lopez-Garcia, IPHES
MI1320	Spain	El Portalón	P11	40 - 30 ka BP	4417	0.976124	0.281095	0.309912	38986	44595, 33648	good	WS	OL588359	ERS12268278	this study	this study	DS/none	J. M. Lopez-Garcia, IPHES
MI1322	Spain	El Portalón	P11	40 - 30 ka BP	6683	0.970272	0.244881	0.275918	37405	44005, 31122	good	WS	OL588360	ERS12268279	this study	this study	DS/none	J. M. López-Garcia, IPHES
MI1324	Spain	El Portalón	P11	40 - 30 ka BP	3201	0.904494	0.33578	0.304965	40411	45788, 35515	good	WS	OL588361	ERS12268280	this study	this study	DS/none	J. M. López-Garcia, IPHES
MI1326	Spain	El Portalón	P11	40 - 30 ka BP	4135	0.929541	0.344687	0.295482	40367	45496, 35142	good	WS	OL588362	ERS12268281	this study	this study	DS/none	J. M. López-Garcia, IPHES
MI1329	Slovakia	Muráň 3	1	Late Glacial	8175	0.978089	0.151075	0.163278	13086	16225, 9913	good	CEN	OL588363	ERS12268282	Baca et al. 2020	this study	DS/none	I. Horáček, DZCU
MI1330	Slovakia	Muráň 3	1	Late Glacial	5808	0.985778	0.140015	0.12156	11953	15720, 8554	good	E	OL588364	ERS12268283	Baca et al. 2020	this study	DS/none	I. Horáček, DZCU
MI1331	Slovakia	Muráň 3	1	Late Glacial	9386	0.968743	0.141642	0.155797	14844	18250, 11548	good	CEN	OL588365	ERS12268284	Baca et al. 2020	this study	DS/none	I. Horáček, DZCU
MI1333	Slovakia	Muráň 3	3	Late Glacial	4190	0.973666	0.111111	0.095679	8711	11804, 5653	moderate	CEN	OL588366	ERS12268285	Baca et al. 2020	this study	DS/none	I. Horáček, DZCU
MI1334	Slovakia	Muráň 3	3	Late Glacial	6594	0.969224	0.142961	0.165138	12395	15485, 9341	good	CEN	OL588367	ERS12268286	Baca et al. 2020	this study	DS/none	I. Horáček, DZCU
MI1336	Slovakia	Muráň 3	3	Late Glacial	5148	0.957556	0.181034	0.175618	12308	16083, 8933	good	E	OL588368	ERS12268287	Baca et al. 2020	this study	DS/none	I. Horáček, DZCU
MI1337	Slovakia	Muráň 3	4	Late Glacial	5614	0.983213	0.123137	0.149265	14C	14C		CEN	OL588369	ERS12268288	Baca et al. 2020	this study	DS/none	I. Horáček, DZCU
MI1338	Slovakia	Muráň 3	4	Late Glacial	6065	0.986474	0.0793544	0.0855219	14298	16832, 11738	good	CEN	OL588370	ERS12268289	Baca et al. 2020	this study	DS/none	I. Horáček, DZCU
MI1339	Slovakia	Muráň 3	4	Late Glacial	4910	0.986707	0.126437	0.14908	14287	17217, 11424	good	CEN	OL588371	ERS12268290	Baca et al. 2020	this study	DS/none	I. Horáček, DZCU
MI1340	Slovakia	Muráň 3	6	LGM	14196	1	0.17936	0.181879	24346	29232, 19433	good	CEN	OL588372	ERS12268291	this study	this study	DS/none	I. Horáček, DZCU
MI1342	Slovakia	Muráň 3	6	LGM	14800	0.987125	0.17014	0.18119	24254	29050, 19198	good	CEN	OL588373	ERS12268292	this study	this study	DS/none	I. Horáček, DZCU
MI1343	Slovakia	Nový	II/4	MIS 3	1951	0.927006	0.0909091	0.101449	37328	43044, 31396	good	pre_CEN/E	OL588374	ERS12268293	this study	this study	DS/none	I. Horáček, DZCU
MI1353	Slovakia	Šarkanica	-	LGM	1881	0.823694	0.255102	0.239474	25793	30094, 20919	good	CEN	OL588375	ERS12268294	this study	this study	DS/none	I. Horáček, DZCU
MI1354	Slovakia	Šarkanica	-	LGM	6316	0.957303	0.152842	0.166156	14C	14C		CEN	OL588376	ERS12268295	this study	this study	DS/none	I. Horáček, DZCU
MI1355	Slovakia	Šarkanica	-	LGM	1456	0.816231	0.175159	0.217082	14C	14C		CEN	OL588377	ERS12268296	this study	this study	DS/none	I. Horáček, DZCU
MI1359	Belgium	Trou Al’Wesse	4b	Holocene	2718	0.922341	0.240672	0.272401	14C	14C		WN	OL588378	ERS12268297	Baca et al. 2020	this study	DS/none	J. Stewart, FST BU
MI1367	Belgium	Trou Al’Wesse	4b	Holocene	19621	0.96945	0.101456	0.101561	1188	2925, 121	good	WN	OL588379	ERS12268298	Baca et al. 2020	this study	DS/none	J. Stewart, FST BU
MI1368	Belgium	Trou Al’Wesse	12	MIS 3/2	7716	0.960121	0.245681	0.232082	14C	14C		WN	OL588380	ERS12268299	Baca et al. 2020	this study	DS/none	J. Stewart, FST BU
MI1371	UK	Bridget Pot	1958	Younger Dryas	1305	0.824627	0.121528	0.124031	14C	14C		WN	OL588381	ERS12268300	Baca et al. 2020	this study	DS/none	J. Stewart, FST BU
MI1486	Belgium	Trou Al’Wesse	17	MIS 3/2	998	0.737873	0.280543	0.263393	37849	43673, 32067	good?	WN	OL588382	ERS12268301	this study	this study	DS/none	J. Stewart, FST BU
MI1500	Belgium	Trou Al’Wesse	14	MIS 3/2	2813	0.869403	0.228261	0.237319	37996	43357, 32225	good?	WN	OL588383	ERS12268302	this study	this study	DS/none	J. Stewart, FST BU
MI1520	Belgium	Trou Al’Wesse	15	?	4721	0.886167	0.247412	0.230372	39672	44801, 34368	good	WNII	OL588384	ERS12268303	this study	this study	DS/none	J. Stewart, FST BU
MI1679	Czechia	Býčí	4b	12 - 8 ka BP	22123	0.977358	0.183607	0.178438	8490	12369, 4739	good	CEN	OL588385	ERS12268304	this study	this study	DS/none	I. Horáček, DZCU
MI1691	Czechia	Býčí	4a	12 - 8 ka BP	20991	0.992065	0.216764	0.205571	13804	17228, 10454	good	CEN	OL588386	ERS12268305	this study	this study	DS/none	I. Horáček, DZCU
MI1701	Slovakia	Peskö	12	MIS 3	1188	0.859841	0.1875	0.186508	14C	14C		pre_ITA	OL588387	ERS12268306	this study	this study	DS/none	I. Horáček, DZCU
MI1758	France	Coulet des Roches	160-170	Late Glacial (Gs-2a)	7477	0.95498	0.267541	0.262284	19909	24699, 15529	moderate	WN	OL588388	ERS12268307	Baca et al. 2020	this study	DS/none	E. Desclaux, CEPAM-CNRS
MI1759	France	Coulet des Roches	178.5 - 220	Late Glacial (Gs-2a)	3612	0.907204	0.261871	0.26053	15777	20018, 11490	moderate	WN	OL588389	ERS12268308	Baca et al. 2020	this study	DS/none	E. Desclaux, CEPAM-CNRS
MI1986	Czechia	Skalice	7	Late Glacial	21825	0.983189	0.0784356	0.078596	2693	5360, 789	poor	E	OL588390	ERS12268309	this study	this study	DS/none	I. Horáček, DZCU
MI2021	Germany	Geißenklösterle	GH: 6	MIS 3; 37 - 30 ka BP	1974	0.882929	0.225641	0.17734	34066	38803, 29280	good	WNII	OL588391	ERS12268310	this study	this study	DS/none	N. Conard, INA UT
MI2022	Germany	Geißenklösterle	GH: 6	MIS 3; 37 - 30 ka BP	2895	0.918843	0.19863	0.19376	31733	36871, 25960	good	WNII	OL588392	ERS12268311	this study	this study	DS/none	N. Conard, INA UT
MI2023	Germany	Geißenklösterle	GH: 6	MIS 3; 30 - 37 ka BP	3533	0.907204	0.183246	0.202312	30360	34724, 26430	good	WN	OL588393	ERS12268312	this study	this study	DS/none	N. Conard, INA UT
MI2025	Germany	Geißenklösterle	GH: 18b	MIS 4/3; 72 - 47 ka BP	3223	0.928638	0.21645	0.221566	50062	54431, 45725	good	WNIII	OL588394	ERS12268313	this study	this study	DS/none	N. Conard, INA UT
MI2026	Germany	Geißenklösterle	GH: 23	MIS 3; >60 ka BP	10009	0.965694	0.249872	0.251092	56684	62836, 50600	moderate	WNIII	OL588395	ERS12268314	this study	this study	DS/none	N. Conard, INA UT
MI2027	Germany	Geißenklösterle	GH: 23	MIS 3; >60 ka BP	2976	0.929571	0.255357	0.244403	48958	54362, 43567	moderate	WNIII	OL588396	ERS12268315	this study	this study	DS/none	N. Conard, INA UT
MI2028	Germany	Geißenklösterle	GH: 23	MIS 3; >60 ka BP	2056	0.891558	0.22467	0.255269	49852	54923, 44500	moderate	WNIII	OL588397	ERS12268316	this study	this study	DS/none	N. Conard, INA UT
MI2029	Germany	Geißenklösterle	GH: 23	MIS 3; >60 ka BP	7496	0.960793	0.237406	0.2122	49954	55600, 43618	moderate	WNIII	OL588398	ERS12268317	this study	this study	DS/none	N. Conard, INA UT
MI2032	Germany	Geißenklösterle	GH:15	MIS 3; 30 - 50 ka BP	3065	0.960793	0.267857	0.24569	48602	53020, 44110	good	WNIII	OL588399	ERS12268318	this study	this study	DS/none	N. Conard, INA UT
MI2037	Germany	Geißenklösterle	GH: 19	MIS 4/3; 72 - 47 ka BP	7260	0.959179	0.237333	0.264666	50172	54880, 45664	good	WNIII	OL588400	ERS12268319	this study	this study	DS/none	N. Conard, INA UT
MI204	Spain	Artazu VII	Lower Ledge A	MIS3; >43 ka BP	22583	0.978205	0.193998	0.33	44410	49890, 38810	good	WS	OL588401	ERS12268320	this study	this study	DS/none	X. Murelaga, UPV-EHU
MI2045	Poland	Obłazowa (WE)	IIA	16-14 ka BP	11193	0.977845	0.225822	0.231579	16745	19763, 13675	good	CEN	MK910700	ERS12268321	Lemanik et al. 2020	Lemanik et al. 2020	DS/none	A. Nadachowski, ISEA PAS
MI2049	Poland	Obłazowa (WE)	IIA	16-14 ka BP	11207	0.962453	0.247655	0.254613	17454	20312, 14561	good	CEN	MK910703	ERS12268322	Lemanik et al. 2020	Lemanik et al. 2020	DS/none	A. Nadachowski, ISEA PAS
MI2072	Poland	Obłazowa (WE)	III	16-14 ka BP	10001	0.957313	0.242982	0.245813	16917	20219, 13409	good	CEN	MK910717	ERS12268323	Lemanik et al. 2020	Lemanik et al. 2020	DS/none	A. Nadachowski, ISEA PAS
MI2077	Poland	Obłazowa (WE)	III	16-14 ka BP	12821	0.970142	0.265806	0.267966	18350	21558, 15087	good	CEN	MK910720	ERS12268324	Lemanik et al. 2020	Lemanik et al. 2020	DS/none	A. Nadachowski, ISEA PAS
MI2081	Poland	Obłazowa (WE)	III	16-14 ka BP	13115	0.979706	0.239464	0.346667	15380	18464, 12384	good	CEN	MK910724	ERS12268325	Lemanik et al. 2020	Lemanik et al. 2020	DS/none	A. Nadachowski, ISEA PAS
MI2101	Poland	﻿Rock overhang in Cisowa Rock	II	17-15 ka BP	7525	0.958226	0.316149	0.305556	16756	19836, 13405	good	CEN	MK910731	ERS12268326	Lemanik et al. 2020	Lemanik et al. 2020	DS/none	A. Nadachowski, ISEA PAS
MI2106	Poland	﻿Rock overhang in Cisowa Rock	II	17-15 ka BP	10141	0.975741	0.278938	0.300723	16889	20299, 13445	good	CEN	MK910734	ERS12268327	Lemanik et al. 2020	Lemanik et al. 2020	DS/none	A. Nadachowski, ISEA PAS
MI2129	Spain	El Mirón	128	MIS 2; 31 ka BP	4179	0.922519	0.197439	0.235484	23853	29256, 18129	moderate	WS	OL588402	ERS12268328	this study	this study	DS/none	G. Cuenca-Bescós, UZ
MI2133	Spain	El Mirón	128	MIS 2; 31 ka BP	1695	0.842463	0.22792	0.255952	22462	26991, 17995	moderate	WS	OL588403	ERS12268329	this study	this study	DS/none	G. Cuenca-Bescós, UZ
MI2134	Spain	El Mirón	121	0	7199	0.932584	0.178899	0.256138	17403	22183, 12810	good	WS	OL588404	ERS12268330	this study	this study	DS/none	G. Cuenca-Bescós, UZ
MI2264	Poland	Obłazowa 2	-	42 - 38 ka BP	2506	0.909706	0.181628	0.219178	35720	41212, 29699	good	pre_CEN/E	OL588405	ERS12268331	this study	this study	DS/none	A. Nadachowski, ISEA PAS
MI2416	Slovakia	Dzeravá skala	3	MIS 2	924	0.759795	0.240642	0.244681	14898	18391, 11366	good	CEN	OL588406	ERS12268332	this study	this study	DS/none	I. Horáček, DZCU
MI249	France	Coulet Des Roches	lower US 3	LGM	1820	0.875936	0.161538	0.236364	20139	24755, 15778	good	WS	OL588407	ERS12268333	this study	this study	DS/none	E. Desclaux, CEPAM-CNRS
MI263	Hungary	Bivak cave	yellowish gray	post-LGM	11050	0.996034	0.19	0.21	14C	14C		B	OL588408	ERS12268334	Baca et al, 2020	this study	DS/none	P. Pazonyi, MTA-MTM
MI267	Slovakia	Peskö	4a	Late Glacial; 12 ka BP	3358	0.945234	0.280374	0.257835	14996	18059, 11904	good	CEN	OL588409	ERS12268335	Baca et al. 2020	this study	DS/none	I. Horáček, DZCU
MI288	Slovakia	Peskö	9	MIS 3/2	4313	0.970623	0.270784	0.256773	15022	18088, 12030	poor	CEN	OL588410	ERS12268336	this study	this study	DS/none	I. Horáček, DZCU
MI289	Slovakia	Peskö	9	MIS 3/2	1516	0.881996	0.190332	0.209524	36661	40954, 32121	good, contamination from level 4	CEN	OL588411	ERS12268337	this study	this study	DS/none	I. Horáček, DZCU
MI299	Slovakia	Peskö	12	MIS 3	2107	0.853545	0.257928	0.217593	14C	14C		pre_CEN/E	OL588412	ERS12268338	this study	this study	DS/none	I. Horáček, DZCU
MI300	Slovakia	Peskö	12	MIS 3	977	0.746502	0.21256	0.28866	54042	59420, 48704	good	pre_CEN/E	OL588413	ERS12268339	this study	this study	DS/none	I. Horáček, DZCU
MI358	Czechia	Býčí	7b	12 - 8 ka BP	5006	0.973168	0.130985	0.145872	8029	11276, 4896	good	E	OL588414	ERS12268340	Baca et al. 2020	this study	DS/none	I. Horáček, DZCU
MI359	Czechia	Býčí	7b	12 - 8 ka BP	5306	0.967607	0.124564	0.146583	9591	12574, 6557	good	CEN	OL588415	ERS12268341	Baca et al. 2020	this study	DS/none	I. Horáček, DZCU
MI360	Czechia	Býčí	7b	12 - 8 ka BP	2057	0.879953	0.17217	0.164147	16173	19585, 13035	poor	CEN	OL588416	ERS12268342	Baca et al. 2020	this study	DS/none	I. Horáček, DZCU
MI376	Czechia	Býčí	8c	12 - 8 ka BP	11848	0.960674	0.268706	0.250216	14C	14C		CEN	OL588417	ERS12268343	Baca et al. 2020	this study	DS/none	I. Horáček, DZCU
MI378	Czechia	Býčí	8c	12 - 8 ka BP	15143	0.975655	0.275975	0.272564	14C	14C		CEN	OL588418	ERS12268344	Baca et al. 2020	this study	DS/none	I. Horáček, DZCU
MI406	Italy	Riparo Tagliente	US 6	14-12 ka BP	1594	0.868268	0.208211	0.245847	8193	11672, 5101	moderate	ITA	OL588419	ERS12268345	Baca et al. 2020	this study	DS/none	C. Berto, UW
MI416	Italy	Riparo Tagliente	US 404	14-12 ka BP	1919	0.926539	0.281928	0.197674	9167	13271, 5204	moderate	ITA	OL588420	ERS12268346	Baca et al. 2020	this study	DS/none	C. Berto, UW
MI421	Italy	Riparo Tagliente	US 14	14-12 ka BP	1101	0.804571	0.164557	0.187234	15055	19268, 11084	good	ITA	OL588421	ERS12268347	Baca et al. 2020	this study	DS/none	C. Berto, UW
MI594	Italy	Grotta del Sambuco	5	28 - 19 ka BP	7826	0.91931	0.179615	0.205496	22724	26841, 18649	good	ITAII	OL588422	ERS12268348	this study	this study	DS/none	E. Luzi, INA UT
MI595	Italy	Grotta del Sambuco	5	28 - 19 ka BP	2806	0.834888	0.193227	0.172745	19653	23830, 15150	good	ITAII	OL588423	ERS12268349	this study	this study	DS/none	E. Luzi, INA UT
MI600	Italy	Grotta del Sambuco	5	28 - 19 ka BP	2481	0.894823	0.228507	0.254042	24106	27927, 19880	good	ITAII	OL588424	ERS12268350	this study	this study	DS/none	E. Luzi, INA UT
MI607	Italy	Grotta del Sambuco	6(4-5)	28 - 19 ka BP	11157	0.969669	0.236949	0.235769	22975	28147, 17891	good	ITAII	OL588425	ERS12268351	this study	this study	DS/none	E. Luzi, INA UT
MI608	Italy	Grotta del Sambuco	6(4-5)	28 - 19 ka BP	1768	0.870336	0.212938	0.192612	24616	28335, 20733	good	ITAII	OL588426	ERS12268352	this study	this study	DS/none	E. Luzi, INA UT
MI613	Italy	Grotta del Sambuco	6(4-5)	28 - 19 ka BP	1460	0.844216	0.183511	0.186747	21768	26121, 16843	good	ITAII	OL588427	ERS12268353	this study	this study	DS/none	E. Luzi, INA UT
MI614	Italy	Grotta del Sambuco	6(4-5)	28 - 19 ka BP	1599	0.882696	0.138462	0.183801	24838	29892, 20139	good	ITAII	OL588428	ERS12268354	this study	this study	DS/none	E. Luzi, INA UT
MI615	Italy	Grotta del Sambuco	6(4-5)	28 - 19 ka BP	5574	0.901842	0.244482	0.225806	14C	14C		ITAII	OL588429	ERS12268355	this study	this study	DS/none	E. Luzi, INA UT
MI637	Spain	Cudo	107	30 -25 ka BP	2996	0.946863	0.234007	0.24055	19858	24089, 15931	moderate	WS	OL588430	ERS12268356	this study	this study	DS/none	J. M. López-Garcia, IPHES
MI638	Spain	Cudo	107	30 -25 ka BP	1818	0.839888	0.284987	0.220159	18541	22915, 14425	moderate	WS	OL588431	ERS12268357	this study	this study	DS/none	J. M. López-Garcia, IPHES
MI640	Spain	Cudo	107	30 -25 ka BP	1843	0.901685	0.260623	0.264305	19868	24161, 15966	moderate	WS	OL588432	ERS12268358	this study	this study	DS/none	J. M. Lopez-Garcia, IPHES
MI649	Spain	El Mirador	MIR24	Holocene; Atlantic	8730	0.956695	0.21103	0.224118	4607	8646, 1503	moderate	WS	OL588433	ERS12268359	Baca et al. 2020	this study	DS/none	J. M. Lopez-Garcia, IPHES
MI656	Spain	El Mirador	MIR49	Late Glacial	2259	0.901451	0.254902	0.229958	15655	18968, 11969	good	WS	OL588434	ERS12268360	Baca et al. 2020	this study	DS/none	J. M. Lopez-Garcia, IPHES
MI658	Spain	El Mirador	MIR49	Late Glacial	3925	0.856273	0.258465	0.235491	13872	18291, 9806	good	WS	OL588435	ERS12268361	Baca et al. 2020	this study	DS/none	J. M. Lopez-Garcia, IPHES
MI659	Spain	El Mirador	MIR49	Late Glacial	4564	0.930009	0.212056	0.201784	14C	14C		WS	OL588436	ERS12268362	Baca et al. 2020	this study	DS/none	J. M. Lopez-Garcia, IPHES
MI663	Spain	El Mirador	MIR18	Holocene; Atlantic	8000	0.976124	0.20232	0.186047	7328	9811, 4547	good	WS	OL588437	ERS12268363	Baca et al. 2020	this study	DS/none	J. M. Lopez-Garcia, IPHES
MI665	Spain	El Mirador	MIR18	Holocene; Atlantic	10382	0.964654	0.231199	0.213221	5940	8503, 3366	good	WS	OL588438	ERS12268364	Baca et al. 2020	this study	DS/none	J. M. Lopez-Garcia, IPHES
MI669	Spain	El Mirador	MIR17	Holocene; Atlantic	11166	0.956695	0.202503	0.210742	6601	9095, 4064	good	WS	OL588439	ERS12268365	Baca et al. 2020	this study	DS/none	J. M. Lopez-Garcia, IPHES
MI670	Spain	El Mirador	MIR17	Holocene; Atlantic	9815	0.963483	0.191416	0.190793	3709	7134, 1087	good	WS	OL588440	ERS12268366	Baca et al. 2020	this study	DS/none	J. M. Lopez-Garcia, IPHES
MI675	Spain	El Mirador	MIR17	Holocene; Atlantic	7546	0.963249	0.152091	0.19735	6754	10673, 2912	good	WS	OL588441	ERS12268367	Baca et al. 2020	this study	DS/none	J. M. Lopez-Garcia, IPHES
MI676	Spain	El Mirador	MIR17	Holocene; Atlantic	8308	0.897004	0.238206	0.222918	5046	9235, 1933	good	WS	OL588442	ERS12268368	Baca et al. 2020	this study	DS/none	J. M. Lopez-Garcia, IPHES
MI689	Spain	El Mirador	MIR4	Holocene; Subboreal	4241	0.957163	0.214646	0.192112	5251	9467, 2077	good	WS	OL588443	ERS12268369	Baca et al. 2020	this study	DS/none	J. M. Lopez-Garcia, IPHES
MI690	Spain	El Mirador	MIR4	Holocene; Subboreal	6499	0.957865	0.17614	0.15522	4399	7490, 1502	good	WS	OL588444	ERS12268370	Baca et al. 2020	this study	DS/none	J. M. Lopez-Garcia, IPHES
MI691	Spain	El Mirador	MIR4	Holocene; Subboreal	4931	0.950609	0.12135	0.13202	6278	9535, 2743	good	WS	OL588445	ERS12268371	Baca et al. 2020	this study	DS/none	J. M. Lopez-Garcia, IPHES
MI692	Spain	El Mirador	MIR4	Holocene; Subboreal	9133	0.964654	0.187601	0.203171	2120	4267, 398	good	WS	OL588446	ERS12268372	Baca et al. 2020	this study	DS/none	J. M. Lopez-Garcia, IPHES
MI695	Spain	El Portalón	-	Holocene	1163	0.767556	0.205607	0.16996	3712	7756, 920	good	WS	OL588447	ERS12268373	Baca et al. 2020	this study	DS/none	J. M. Lopez-Garcia, IPHES
MI698	Spain	El Portalón	-	Holocene	3410	0.885534	0.17847	0.155772	8196	11909, 4971	good	WS	OL588448	ERS12268374	Baca et al. 2020	this study	DS/none	J. M. Lopez-Garcia, IPHES
MI699	Spain	El Portalón	-	Holocene	8471	0.959738	0.254795	0.27942	4348	7006, 2082	good	WS	OL588449	ERS12268375	Baca et al. 2020	this study	DS/none	J. M. Lopez-Garcia, IPHES
MI703	Spain	El Portalón	-	Holocene	7492	0.966058	0.144388	0.149743	4560	7184, 2171	good	WS	OL588450	ERS12268376	Baca et al. 2020	this study	DS/none	J. M. Lopez-Garcia, IPHES
MI706	Spain	El Portalón	-	Holocene	3071	0.923923	0.127063	0.192308	3854	7827, 1055	good	WS	OL588451	ERS12268377	Baca et al. 2020	this study	DS/none	J. M. Lopez-Garcia, IPHES
MI708	Spain	El Portalón	-	Holocene	10473	0.941948	0.185202	0.193608	8255	11863, 5120	good	WS	OL588452	ERS12268378	Baca et al. 2020	this study	DS/none	J. M. Lopez-Garcia, IPHES
MI718	Spain	Valdavara 1	4	20-15 ka BP	1834	0.943586	0.161677	0.180822	25129	31541, 18576	moderate	WS	OL588453	ERS12268379	Baca et al. 2020	this study	DS/none	J. M. Lopez-Garcia, IPHES
MI756	Romania	Hoţilor cave		MIS 3; Aurignacian	3849	0.949438	0.288777	0.256917	18966	22140, 16004	moderate	E	OL588454	ERS12268380	this study	this study	DS/none	A. Petculescu, ISER
MI758	Romania	Stoieni cave		MIS2??	3573	0.786147	0.114894	0.147783	14100	17322, 10877	??	E	OL588455	ERS12268381	this study	this study	DS/none	A. Petculescu, ISER
MI760	Romania	Muierilor cave		MIS 3 - 2; 39 - 15 ka BP	8338	0.960336	0.241566	0.22343	25359	30221, 20380	good	E	OL588456	ERS12268382	Baca et al. 2020	this study	DS/none	A. Petculescu, ISER
MI807	Bulgaria	Cave 16	9	MIS 3; >40 ka BP	6570	0.961763	0.239873	0.228526	26724	31596, 21776	poor	E	OL588457	ERS12268383	this study	this study	DS/none	V. Popov, IBER BAS
MI808	Bulgaria	Cave 16	9	MIS 3; >40 ka BP	2296	0.900886	0.283976	0.283019	40770	48251, 33851	good	B	OL588458	ERS12268384	this study	this study	DS/none	V. Popov, IBER BAS
MI845	Serbia	Vrelska pećina	-	MIS 3	1346	0.857043	0.229323	0.261649	28962	34570, 23515	good	B	OL588459	ERS12268385	this study	this study	DS/none	Z. Marković, NHM
MI847	Serbia	Gradaśnica cave	-	MIS 3	1301	0.864739	0.083871	0.108844	27043	32002, 22348	good	B	OL588460	ERS12268386	this study	this study	DS/none	Z. Marković, NHM
MI849	Serbia	Gradaśnica cave	-	MIS 3	1442	0.845149	0.243243	0.245211	14C	14C		B	OL588461	ERS12268387	this study	this study	DS/none	Z. Marković, NHM
MI871	Croatia	Ljubićeva pećina	B6/sj 122	Late Glacial	NA	0.791978	0.205742	0.19	25251	32084, 18711	poor	ITA	OL588462	ERS12268388	Baca et al. 2020	this study	DS/none	J. Mauch Lenardić, IQPG
MI884	Croatia	Mujina pećina	B	MIS 3; 49 - 39 ka BP	2635	0.857511	0.123839	0.17	52281	60040, 44997	good	B	OL588463	ERS12268389	this study	this study	SS/half	J. Mauch Lenardić, IQPG
MI885	Croatia	Mujina pećina	B	MIS 3; 49 - 39 ka BP	3862	0.940942	0.153518	0.226804	37087	42971, 31122	good	ITAII	OL588464	ERS12268390	this study	this study	SS/half	J. Mauch Lenardić, IQPG
MI889	Croatia	Romualdova pećina	c	MIS 3/2	27972	0.986642	0.0659775	0.15	21580	27844, 15550	good	ITA	OL588465	ERS12268391	this study	this study	SS/half	J. Mauch Lenardić, IQPG
MI935	Germany	Geißenklösterle	GH: 18b	MIS 4/3; 72 - 47 ka BP	5212	0.968633	0.108055	0.134357	50071	54401, 45669	good	WNIII	OL588466	ERS12268392	this study	this study	DS/none	N. Conard, INA UT
MI939	Germany	Geißenklösterle	GH: 10	MIS 3; 37 - 30 ka BP	4827	0.960812	0.256595	0.257594	35061	39073, 31156	good	WNII	OL588467	ERS12268393	this study	this study	DS/none	N. Conard, INA UT
MI945	Germany	Geißenklösterle	GH: 11	MIS 3; 40 - 37 ka BP	1186	0.814366	0.184739	0.250996	45383	50284, 40427	moderate	WNIII	OL588468	ERS12268394	this study	this study	DS/none	N. Conard, INA UT
MI947	Germany	Geißenklösterle	GH: 15	MIS 3; 50 - 30 ka BP	1382	0.864506	0.219595	0.19697	42348	47327, 37090	good	WNII	OL588469	ERS12268395	this study	this study	DS/none	N. Conard, INA UT
MI953	Germany	Geißenklösterle	GH: 17	MIS 3; 49 - 43 ka BP	2155	0.916978	0.221698	0.236842	38578	44276, 32576	moderate	WNII	OL588470	ERS12268396	this study	this study	DS/none	N. Conard, INA UT
MI961	Hungary	Rejtek III	180-200	13.5 - 12 k BP	3318	0.951311	0.232558	0.23994	14C	14C		E	OL588471	ERS12268397	Baca et al. 2020	this study	DS/none	P. Pazonyi, MTA-MTM
MI979	Czechia	Býčí	8c	12 - 8 ka BP	6694	0.920997	0.239231	0.254902	13515	16888, 10122	good	CEN	OL588472	ERS12268398	Baca et al. 2020	this study	DS/none	I. Horáček, DZCU
MI997	Germany	Geißenklösterle	GH: 7	MIS 3; 37 - 30 ka BP	1199	0.852845	0.149306	0.130435	35301	40231, 30526	good	WNII	OL588473	ERS12268399	this study	this study	DS/none	N. Conard, INA UT
MI999	Germany	Geißenklösterle	GH: 7	MIS 3; 37 - 30 ka BP	1173	0.817631	0.110266	0.1341	37612	42155, 33078	good	WNII	OL588474	ERS12268400	this study	this study	DS/none	N. Conard, INA UT

### Sheet: Table S2
ID	Lab id	Country	Locality	Lat	Lon	mtDNA lineage	GenBank	ENA	Specimen first published in	Method†	Lab*	Peron to be contacted for specimen details
WM034	60566	Poland	Stary Kraków	54.44	16.62	CEN	OL588476	ERS12268401	Stojak et al. 2015	Target	IBS/LPCG	Jan M. Wójcik, MRI PAS
WM035	61143	Poland	Złocieniec	53.53	16.01	CEN	OL588477	ERS12268402	Stojak et al. 2015	Target	IBS/LPCG	Jan M. Wójcik, MRI PAS
WM038	JS105	Poland	Bronowice	52.91	15.50	CEN	OL588478	ERS12268403	Stojak et al. 2016	Target	IBS/LPCG	Jan M. Wójcik, MRI PAS
WM039	JS111	Poland	Bronowice	52.91	15.50	CEN	OL588479	ERS12268404	Stojak et al. 2016	Target	IBS/LPCG	Jan M. Wójcik, MRI PAS
WM040	JS113	Poland	Trzebicz	52.81	15.75	CEN	OL588480	ERS12268405	Stojak et al. 2016	Target	IBS/LPCG	Jan M. Wójcik, MRI PAS
WM042	666BK	Czechia	NovyDrahov	50.14	12.39	E	OL588481	ERS12268406	Stojak et al. 2016	Target	IBS/LPCG	Jan M. Wójcik, MRI PAS
WM043	80BK	Hungary	Sopron	47.68	16.58	E	OL588482	ERS12268407	Stojak et al. 2016	Target	IBS/LPCG	Jan M. Wójcik, MRI PAS
WM044	177BK	Poland	Szolnok	47.16	20.18	E	OL588483	ERS12268408	Stojak et al. 2016	Target	IBS/LPCG	Jan M. Wójcik, MRI PAS
WM045	430BK	Serbia	Vračev Gaj	44.88	21.32	E	OL588484	ERS12268409	Stojak et al. 2016	Target	IBS/LPCG	Jan M. Wójcik, MRI PAS
WM047	JS030	Poland	Łowicz	52.06	19.56	E	OL588485	ERS12268410	Stojak et al. 2015	Target	IBS/LPCG	Jan M. Wójcik, MRI PAS
WM048	JS075	Poland	Wojtkówka	49.56	22.56	E	OL588486	ERS12268411	Stojak et al. 2016	Target	IBS/LPCG	Jan M. Wójcik, MRI PAS
WM049	JS120	Poland	Urwitałt	53.81	21.64	E	OL588487	ERS12268412	Stojak et al. 2016	Target	IBS/LPCG	Jan M. Wójcik, MRI PAS
WM050	JS004	Poland	Zielątkowo	52.33	16.47	CEN	OL588488	ERS12268413	Stojak et al. 2015	Target	IBS/LPCG	Jan M. Wójcik, MRI PAS
WM084	462BK	Serbia	Dimitrograd	43.01	22.77	B	OL588489	ERS12268414	Stojak et al. 2016	Target	IBS/LPCG	Jan M. Wójcik, MRI PAS
WM085	463BK	Serbia	Dimitrograd	43.01	22.77	B	OL588490	ERS12268415	Stojak et al. 2016	Target	IBS/LPCG	Jan M. Wójcik, MRI PAS
WM086	464BK	Serbia	Dimitrograd	43.01	22.77	B	OL588491	ERS12268416	Stojak et al. 2016	Target	IBS/LPCG	Jan M. Wójcik, MRI PAS
WM087	465BK	Serbia	Dimitrograd	43.01	22.77	B	OL588492	ERS12268417	Stojak et al. 2016	Target	IBS/LPCG	Jan M. Wójcik, MRI PAS
WM088	495BK	Serbia	Knjazevac	43.57	22.25	B	OL588493	ERS12268418	Stojak et al. 2016	Target	IBS/LPCG	Jan M. Wójcik, MRI PAS
WM089	496BK	Serbia	Knjazevac	43.57	22.25	B	OL588494	ERS12268419	Stojak et al. 2016	Target	IBS/LPCG	Jan M. Wójcik, MRI PAS
WM090	497BK	Serbia	Knjazevac	43.57	22.25	B	OL588495	ERS12268420	Stojak et al. 2016	Target	IBS/LPCG	Jan M. Wójcik, MRI PAS
WM091	PANA213	Spain	Paredes de Nava	42.15	-4.69	WS	OL588496	ERS12268421	﻿García et al.. 2020	Target	IREC/LPCG	Jesus T. Garcia, IREC
WM092	PANA217	Spain	Paredes de Nava	42.15	-4.69	WS	OL588497	ERS12268422	﻿García et al.. 2020	Target	IREC/LPCG	Jesus T. Garcia, IREC
WM093	VITO1002	Spain	Villanueva de la Torre	42.87	-4.35	WS	OL588498	ERS12268423	﻿García et al.. 2020	Target	IREC/LPCG	Jesus T. Garcia, IREC
WM094	ARBE1007	Spain	Arbejal	42.88	-4.50	WS	OL588499	ERS12268424	﻿García et al.. 2020	Target	IREC/LPCG	Jesus T. Garcia, IREC
WM095	ARBE1025	Spain	Arbejal	42.88	-4.50	WS	OL588500	ERS12268425	﻿García et al.. 2020	Target	IREC/LPCG	Jesus T. Garcia, IREC
WM099	MAAL2333	Spain	Madrigal de las Altas Torres	41.08	-4.99	WS	OL588501	ERS12268426	﻿García et al.. 2020	Target	IREC/LPCG	Jesus T. Garcia, IREC
WM100	MAAL2402	Spain	Madrigal de las Altas Torres	41.08	-4.99	WS	OL588502	ERS12268427	﻿García et al.. 2020	Target	IREC/LPCG	Jesus T. Garcia, IREC
WM101	VEAL3764	Spain	Ventosa del rio Almar	40.93	-5.31	WS	OL588503	ERS12268428	﻿García et al.. 2020	Target	IREC/LPCG	Jesus T. Garcia, IREC
WM104	CHAN4036	Spain	Chañe	41.33	-4.39	WS	OL588504	ERS12268429	﻿García et al.. 2020	Target	IREC/LPCG	Jesus T. Garcia, IREC
WM105	CUEL4091	Spain	Cuellar	41.41	-4.30	WS	OL588505	ERS12268430	﻿García et al.. 2020	Target	IREC/LPCG	Jesus T. Garcia, IREC
WM106	CHAN4109	Spain	Chañe	41.33	-4.39	WS	OL588506	ERS12268431	﻿García et al.. 2020	Target	IREC/LPCG	Jesus T. Garcia, IREC
WM108	CUEL4182	Spain	Cuellar	41.41	-4.30	WS	OL588507	ERS12268432	﻿García et al.. 2020	Target	IREC/LPCG	Jesus T. Garcia, IREC
WM110	GRAN4959	Spain	Grañón	42.45	-3.02	WS	OL588508	ERS12268433	﻿García et al.. 2020	Target	IREC/LPCG	Jesus T. Garcia, IREC
WM113	HOYO6306	Spain	El hoyo	40.69	-5.60	WS	OL588509	ERS12268434	﻿García et al.. 2020	Target	IREC/LPCG	Jesus T. Garcia, IREC
WM161	MarBSt095	Belgium	Stalhille	51.22	3.07	WN	OL588510	tba	Martínková et al. 2013	WGS	IEE	Gerald Heckel, IEE
WM162	MarCHBo17	Switzerland	Bonaduz DEMA Fabrik	46.80	9.39	ITA	OL588511	tba	Sutter et al. 2013	WGS	IEE	Gerald Heckel, IEE
WM163	MarCHVa02	Switzerland	Villa, Ticino	46.05	8.99	ITA	OL588512	tba	Braaker & Heckel 2009	WGS	IEE	Gerald Heckel, IEE
WM164	MarFBv02	France	Bonnevaux	46.80	6.16	WN	OL588513	tba	this study	WGS	IEE	Gerald Heckel, IEE
WM165	MarFCh05	France	Chizé; Deux sèvres	46.11	-0.35	WN	OL588514	tba	this study	WGS	IEE	Gerald Heckel, IEE
WM166	MarFDa504	France	Daubeuf; Fécamp	49.76	0.51	WN	OL588515	tba	Martínková et al. 2013	WGS	IEE	Gerald Heckel, IEE
WM167	MarFM05	France	Lorraine, Monthureux-le-Sec	48.17	6.02	WN	OL588516	tba	this study	WGS	IEE	Gerald Heckel, IEE
WM168	MarFMc03	France	Maco	49.25	3.93	WN	OL588517	tba	this study	WGS	IEE	Gerald Heckel, IEE
WM169	MarFPi555	France	Pihen lès Guînes; Calais	50.86	1.81	WN	OL588518	tba	Martínková et al. 2013	WGS	IEE	Gerald Heckel, IEE
WM170	MarFSt24	France	Saint-Julien de Civry	46.38	4.22	WN	OL588519	tba	this study	WGS	IEE	Gerald Heckel, IEE
WM171	MarISc01	Italy	Schlanders (Silandro)	46.62	10.75	ITA	OL588520	tba	Fink et al. 2004	WGS	IEE	Gerald Heckel, IEE
WM172	MarOMSe194	Orkney	Settiscarth; Baillie Hill	59.05	-3.11	WN	OL588521	tba	Martínková et al. 2013	WGS	IEE	Gerald Heckel, IEE
WM173	MarOMSO221	Orkney	St. Ola	58.95	-2.95	WN	OL588522	tba	Martínková et al. 2013	WGS	IEE	Gerald Heckel, IEE
WM174	MarFFr549	France	Fressenneville	50.08	1.56	WN	OL588523	tba	Martínková et al. 2013	WGS	IEE	Gerald Heckel, IEE
WM175	MarFTh497	France	Thaon	49.26	-0.41	WN	OL588524	tba	Martínková et al. 2013	WGS	IEE	Gerald Heckel, IEE
WM176	JS025	Poland	Nowy Dwór Mazowiecki	52.44	20.72	E	OL588475	tba	Stojak et al. 2015	PCR	IBS/LPCG	Jan M. Wójcik, MRI PAS
WM177	NC38176	Germany				CEN	NC_38176		Folkertsma et al.. 2018	GenBank
† - method used to generate sequence of target mtDNA fragment
* - see Supplementary Information for expalantion of the labels
Target - target enrichment
WGS - Whole genome sequencing
PCR - amplification of mtDNA using long-range PCR and high-throughput sequencing
GenBank - sequence dowloaded from GenBank

### Sheet: Table S3
Specimen ID	Country	Site	Layer	Collagen ID	Sampled for 14C (mg)	Collagen yield (mg)	Collagen yield (%)	δ13C	δ15N	C%	N%	C:N	14C method	AMS lab code	C14 age BP	error	95% cal BP		Median (cal BP)	Reference
																	from	to
MI1162	Poland	Obłazowa 2	-	R-EVA-3501	42.4	1.6	3.8	-21.85	5.00748	43.4826	15.1822	3.34	CO2	ETH-110549	40198.2	1219.19	45647	42266	43671	this study
MI1207	France	Jouvelle Tour Blanche	Diaclase no 2	R-EVA-3504	38.3	0.9	2.3	-21.9849	4.73292	44.2352	13.5061	3.81948	poor quality - not dated							this study
MI1279	Spain	El Portalón	P9	R-EVA-3506	74.7	3.6	4.8	-22.695	5.396	45.7109	12.567	4.24185	poor quality - not dated							this study
MI1354	Slovakia	Šarkanica	-	R-EVA-3518	61.1	2.2	3.6	-20.984	2.547	40.1759	13.4393	3.48623	graphite	ETH-110557	23651.8	87.6307	27929	27663	27787	this study
MI1355	Slovakia	Šarkanica	-	R-EVA-3519	24.4	1.4	5.7	-20.984	3.454	39.5116	13.3731	3.44554	CO2	ETH-110558	24690.2	227.844	29503	28354	28934	this study
MI1701	Slovakia	Peskö	12	R-EVA-3520	56.6	2.3	4.1	-21.1462	6.28979	43.6916	14.8623	3.42829	graphite	ETH-110559	42846.5	721.555	46846	44401	45417	this study
MI263	Hungary	Bivak Cave	yellowish gray	R-EVA-3492	26.5	0.7	2.6	-21.5354	6.31472	41.1746	14.1351	3.39702	CO2 (caution: <1.0mg yield)	ETH-110543	10242.3	76.7531	12465	11648	11963	this study
MI299	Slovakia	Peskö	12	R-EVA-3517	48.7	2.3	4.7	-21.669	4.42378	42.927	14.5913	3.43086	graphite	ETH-110556	43011	743.15	47078	44443	45549	this study
MI615	Italy	Grotta del Sambuco	6(4-5)	R-EVA-3494	75	3	4	-20.977	3.311	41.7977	13.9568	3.49248	graphite	ETH-110544	21013.1	68.77	25615	25165	25355	this study
MI849	Serbia	Gradaśnica cave	-	R-EVA-3496	32	1.5	4.7	-20.892	2.518	40.7496	13.8209	3.43838	CO2	ETH-110546	17745.3	129.058	21956	21055	21545	this study
MI935	Germany	Geißenklösterle	GH:18b	R-EVA-3497	56.6	2.3	4.1	-23.1235	5.86575	44.3551	14.5239	3.56144	graphite	ETH-110547	33601.1	247.854	39267	37601	38523	this study	This date was excluded, C:N is at the limit of accepted range and the date is not consistent with recent ESR datings of the site
MI961	Hungary	Rejtek III	180-200	R-EVA-3498	30	1.7	5.7	-21.5083	3.99379	41.7603	14.4805	3.36316	graphite	ETH-110548	9985.66	32.2713	11686	11270	11444	this study
MI074	Poland	Obłazowa (WE)	IIIa	R-EVA-3489	108.7	5.5	5.1	-20.826	1.951	43.4606	15.0349	3.37101	graphite	ETH-105987	12486.4	25.7094	14983	14469	14681	Baca et al., 2021
MI1163	Poland	Obłazowa 2	-	R-EVA-3502	49	1.7	3.5	-21.8859	3.59399	37.7369	13.15	3.34661	graphite	ETH-110550	35369.4	302.284	41108	39853	40529	Baca et al., 2021
MI1285	Spain	El Portalón	P1	UGAMS-43309	88	3.608	4.1	-20.92	3.02	n.a.	n.a.	n.a.	graphite	UGAMS-43309	17420	40	21165	20866	20982	Baca et al., 2020
MI1286	Spain	El Portalón	P1	UGAMS-43310	48	0.96	2	-21.99	1.62	n.a.	n.a.	n.a.	graphite	UGAMS-43310	16560	40	20160	19873	20005	Baca et al., 2020
MI1337	Slovakia	Muráň 3 Cave	4	UGAMS-43311	40	3.12	7.8	-21.55	0.79	n.a.	n.a.	n.a.	graphite	UGAMS-43311	12110	30	14084	13815	14015	Baca et al., 2020
MI1359	Belgium	Trou Al’Wesse	4b	UGAMS-43312	91	2.639	2.9	-22.23	6.18	n.a.	n.a.	n.a.	graphite	UGAMS-43312	24750	60	29156	28810	28999	Baca et al., 2020
MI1368	Belgium	Trou Al’Wesse	12	UGAMS-43313	57	1.881	3.3	-20.65	5.25	n.a.	n.a.	n.a.	graphite	UGAMS-43313	25850	60	30230	29980	30089	Baca et al., 2020
MI1371	UK	Bridget Pot Cave	-	UGAMS-43314	70	3.36	4.8	-22.25	5.48	n.a.	n.a.	n.a.	graphite	UGAMS-43314	9670	30	11198	10812	11115	Baca et al., 2020
MI376	Czechia	Býčí	8c	UGAMS-43306	42	3.318	7.9	-21.74	3.02	n.a.	n.a.	n.a.	graphite	UGAMS-43306	9860	30	11388	11205	11252	Baca et al., 2020
MI378	Czechia	Býčí	8c	UGAMS-43307	56	2.464	4.4	-21.97	3.07	n.a.	n.a.	n.a.	graphite	UGAMS-43307	8820	25	10119	9700	9848	Baca et al., 2020
MI659	Spain	El Mirador	MIR49	UGAMS-43308	110	6.49	5.9	-21.33	4.6	n.a.	n.a.	n.a.	graphite	UGAMS-43308	8040	25	9018	8777	8909	Baca et al., 2020
